# Heat stress response and transposon control in plant shoot stem cells

**DOI:** 10.1101/2023.02.24.529891

**Authors:** Vu Hoang Nguyen, Ortrun Mittelsten Scheid, Ruben Gutzat

**Affiliations:** Gregor Mendel Institute of Molecular Plant Biology, Austrian Academy of Sciences, Vienna Biocenter (VBC), 1030 Vienna, Austria

**Keywords:** Heat stress, DNA methylation, RdDM, Shoot apical meristem, Stem cells, Transposon

## Abstract

Post-embryonic plant development must be coordinated in response to and with environmental feedback. Development of above-ground organs is orchestrated from stem cells in the center of the shoot apical meristem (SAM). Heat can pose significant stress to plants and induces a rapid heat response, developmental alterations, chromatin decondensation, and activation of transposable elements (TEs). However, most plant heat-stress studies are conducted with whole plants, not resolving cell-type-specific responses. Heat stress consequences in stem cells are of particular significance, as they can potentially influence the next generation. Here we use fluorescent-activated nuclear sorting to isolate and characterize stem cells after heat exposure and after a recovery period in wild type and mutants defective in TE defense and chromatin compaction. Our results indicate that stem cells can suppress the heat response pathways that dominate surrounding somatic cells and maintain their developmental program. Furthermore, mutants defective in DNA methylation recover less efficiently from heat stress and persistently activate heat response factors and heat-inducible TEs. Heat stress also induces epimutations at the level of DNA methylation, and we find hundreds of DNA methylation changes three weeks after stress. Our results underline the importance of disentangling cell type-specific environmental responses for understanding plant development.
