## Supplementary Table 1 for "Heat stress response and transposon control in plant shoot stem cells"

### Sheet: D28_DEGs
Upregulated genes																			Down regulated genes
IM28									SC28										IM28									SC28
wt			poliv			ddm1			wt			poliv			ddm1				wt				poliv		ddm1			wt			poliv			ddm1
atg	log2FoldChange	p.adj.	atg	log2FoldChange	p.adj.	atg	log2FoldChange	p.adj.	atg	log2FoldChange	p.adj.	atg	log2FoldChange	p.adj.	atg	log2FoldChange	p.adj.		atg	log2FoldChange	p.adj.	atg	log2FoldChange	p.adj.	atg	log2FoldChange	p.adj.	atg	log2FoldChange	p.adj.	atg	log2FoldChange	p.adj.	atg	log2FoldChange	p.adj.
AT1G18010	31.5023	0.00155028	AT1G07350	1.91521	0.00045772	AT1G19450	1.43546	0.0013563	AT1G11910	1.42964	0.0237956	AT3G11397	4.23143	0.0171382	AT1G11910	1.62406	0.00639402		AT1G25145	-22.0392	1.29297e-22	AT1G03090	-2.05224	0.000934622	AT1G25145	-19.887	2.6245e-16	AT3G56810	-3.77018	0.0376789	ATCG00200	-1.96577	0.0307614	AT1G25180	-19.6394	0.00241866
AT1G20190	4.14671	0.0373679	AT1G07400	3.45589	0.00346967	AT1G20440	2.15582	0.00134814	AT1G25112	21.4101	0.0296956	AT3G17800	1.81648	0.0296499	AT1G18210	1.78754	0.0108886					AT1G19660	-1.55906	0.00454073	AT1G25180	-22.2265	6.54612e-05	ATMG00430	-21.156	0.0214749				AT1G56200	-1.3485	0.0469385
AT1G20440	2.30529	0.000192601	AT1G18010	33.4576	1.38325e-05	AT1G37130	1.89036	0.000812436	AT1G34130	1.98666	0.0229422	AT5G01710	23.4879	2.60434e-19	AT1G18745	1.39847	0.000476117					AT1G20620	-1.77497	0.00104727	AT1G28330	-3.06961	0.0056584							AT1G61566	-4.7581	0.0165527
AT2G38400	1.78033	0.0300016	AT1G19450	1.11928	0.0104215	AT1G48300	1.83451	0.0172142	AT1G59930	5.67472	0.0237956	AT5G49450	20.1651	5.02341e-09	AT1G20440	1.73241	0.0407717					AT1G28330	-3.90832	4.60054e-07	AT1G30820	-2.78099	1.4076e-05							AT1G67090	-1.1698	0.00978757
AT3G12010	23.6961	9.37095e-12	AT1G27730	3.90638	0.00400801	AT1G62180	2.93456	0.00400663	AT2G07675	24.0398	3.41453e-10	ATCG00860	22.2293	1.14784e-19	AT1G20450	2.18781	0.00470051					AT1G30820	-2.85095	8.18553e-08	AT1G55810	-1.55308	0.0184113							AT2G18440	-1.1904	0.0162107
AT4G02380	3.17503	0.000943859	AT1G37130	2.45182	2.74002e-09	AT1G72260	3.7318	0.0434499	AT5G12030	5.8399	0.00813671	ATCG00960	24.6834	1.86627e-17	AT1G25112	24.6388	0.0069868					AT1G32460	-2.33591	0.00101657	AT1G56220	-2.36877	1.94789e-05							AT3G07850	-3.00961	0.0343093
AT4G24380	3.03609	0.0244229	AT1G54050	2.59723	0.0104215	AT1G74310	2.25022	0.00698059	AT5G50670	21.1515	5.45207e-11	ATCG01240	22.9638	5.16032e-18	AT1G26230	1.3676	0.0165527					AT1G55810	-1.23139	0.0345014	AT1G59218	-17.8825	1.4076e-05							AT4G39260	-1.19447	0.0295591
AT5G41990	21.7009	2.10667e-13	AT1G55330	1.65221	0.0163951	AT1G77760	2.23047	0.00612545	ATCG00870	24.2637	7.20529e-14	ATMG01140	22.0896	6.52529e-05	AT1G56340	1.61378	0.0164502					AT1G56220	-2.84707	7.47753e-11	AT1G80920	-2.47004	0.00163136							AT5G60670	-1.09258	0.0398135
			AT1G62180	3.12614	8.00273e-05	AT2G07751	20.9741	0.00142437	ATCG01240	24.398	2.85248e-20				AT1G56660	2.67602	0.0186229					AT1G75380	-2.05229	4.73658e-05	AT2G20670	-3.81719	0.00402426							ATCG01240	-23.3096	5.99549e-15
			AT1G74310	2.72968	1.0643e-05	AT2G25450	2.47971	0.000138314	ATCG01250	21.6329	8.17563e-06				AT1G67340	1.91049	0.038201					AT1G80440	-3.2255	0.00701636	AT2G30600	-2.53646	8.04807e-05
			AT1G79920	1.0416	0.0106206	AT2G26690	1.76026	0.020222	ATMG01140	20.9529	0.000521426				AT1G75750	1.92083	0.00133294					AT1G80920	-2.76569	2.84499e-06	AT2G39570	-2.11326	0.00289685
			AT2G01008	2.24867	0.00882186	AT2G38170	1.68795	8.45992e-05							AT1G76180	1.60807	0.000348677					AT2G02710	-1.86017	0.0260795	AT3G10020	-2.41986	0.000812436
			AT2G01023	3.88208	0.0345014	AT2G47030	7.19966	0.00217625							AT2G17840	2.52251	0.0317006					AT2G05540	-3.9379	0.00317527	AT3G15450	-3.20019	0.00158984
			AT2G07687	1.75509	0.00826639	AT3G12580	2.66201	0.0161458							AT3G05500	2.42934	0.0186229					AT2G15890	-2.78021	0.00704466	AT3G15630	-4.30746	0.020517
			AT2G07692	4.53902	0.0235002	AT3G24500	3.19098	0.000989053							AT3G17800	2.79987	3.19154e-06					AT2G15960	-2.22527	0.0216234	AT3G30775	-3.75916	7.42645e-05
			AT2G07749	2.34894	0.00892196	AT3G27810	8.626	0.00676278							AT3G20500	2.13224	0.00759255					AT2G19800	-3.06744	0.0192041	AT3G57520	-2.81188	0.00126968
			AT2G07774	2.39479	0.00361506	AT3G41979	21.7303	9.1387e-16							AT3G24520	4.52149	0.00023574					AT2G20670	-3.06763	0.0163951	AT3G61060	-3.49814	0.0120871
			AT2G07815	1.76835	0.00347779	AT4G08950	2.41375	0.00126577							AT3G24550	1.35004	0.040858					AT2G30600	-2.42471	2.71821e-06	AT3G62150	-2.31568	0.020517
			AT2G08986	8.09139	0.00704466	AT4G20650	26.6986	0.00102941							AT3G43720	2.04329	0.0421416					AT2G31810	-2.0165	5.02439e-05	AT4G03510	-2.70197	0.0130761
			AT2G26150	6.46742	1.26886e-05	AT4G25100	4.80601	1.97441e-19							AT3G49720	1.68811	0.00759255					AT2G33830	-3.26815	0.000143479	AT4G21870	-3.56022	0.00123395
			AT2G34660	1.07913	0.0204951	AT4G30270	2.47295	0.00400663							AT3G55980	2.46895	0.0469385					AT2G39570	-2.69477	1.21529e-07	AT4G26260	-4.2629	0.00108336
			AT3G09440	3.06911	2.23233e-10	AT5G04830	1.28853	0.00197562							AT4G05050	1.73254	0.000362334					AT2G41430	-1.24639	0.00242622	AT4G27450	-3.71595	0.00722675
			AT3G10930	3.13595	0.0157284	AT5G56030	1.33258	0.0177672							AT4G11280	3.05455	0.0229109					AT2G45170	-1.64683	0.0207227	AT4G35420	-1.53476	0.0177636
			AT3G12580	3.8809	8.18553e-08	AT5G57560	3.17553	0.00373474							AT4G14800	1.53855	0.0407717					AT2G45180	-1.3887	0.00284131	AT4G36850	-2.8056	0.00432889
			AT3G13520	1.77062	0.00812986	AT5G67300	2.16332	0.000138314							AT4G24190	1.43207	0.0324579					AT3G10020	-2.94246	3.29008e-08	AT5G04290	-1.61587	0.00698059
			AT3G14200	2.6862	0.00288914										AT4G27520	2.33996	0.0118803					AT3G13450	-2.1055	0.000207911	AT5G05440	-2.92854	0.000216467
			AT3G17390	1.54285	0.000283344										AT4G39730	1.63692	0.0309726					AT3G13750	-1.68542	0.0102369	AT5G07440	-2.19658	0.000341324
			AT3G24500	3.67208	1.06843e-06										AT5G01750	1.4004	0.0303207					AT3G15450	-2.83636	0.00180862	AT5G07580	-1.95062	0.0177672
			AT3G25230	1.10042	0.0312252										AT5G14550	1.38153	0.0398135					AT3G15630	-4.07612	0.00681736	AT5G20250	-4.57934	7.95036e-10
			AT3G41762	2.6564	0.00107973										AT5G15022	1.4635	0.0309726					AT3G26740	-2.27305	0.0097116	AT5G21170	-2.08912	0.0219912
			AT3G41979	17.1975	3.72261e-11										AT5G19590	1.99985	0.0069868					AT3G30775	-3.02056	0.000746014	AT5G22920	-3.16304	0.00785981
			AT3G44110	1.15181	0.0173077										AT5G43620	2.2384	0.0208881					AT3G47340	-3.08557	0.0285227	ATCG00860	-19.8704	3.25665e-12
			AT3G57450	1.90043	0.0164133										AT5G47120	2.34882	0.00470051					AT3G57520	-3.15212	2.71821e-06	ATMG00500	-20.8551	4.17821e-07
			AT4G04030	5.07726	0.0240727										AT5G49450	20.9876	4.79834e-08					AT3G61060	-3.34572	0.00221417
			AT4G08950	2.1957	0.000790661										AT5G52640	1.84083	0.0324579					AT3G61260	-1.57693	0.00882305
			AT4G12400	1.84165	0.0145153										AT5G67310	4.85618	0.0186229					AT4G03510	-2.86006	0.000276556
			AT4G24570	3.781	0.00131297										ATMG00430	23.2553	0.00885251					AT4G14500	-1.35803	0.0261978
			AT4G27280	4.28906	1.44245e-06										ATMG01140	24.5328	3.82712e-05					AT4G19160	-1.33388	0.0261978
			AT5G09870	1.14249	0.0177872										ATMG01390	2.08923	0.0165527					AT4G21870	-2.75215	0.0109059
			AT5G11740	1.48661	0.0031194																	AT4G26260	-2.89163	0.0256233
			AT5G12110	2.41969	4.59132e-07																	AT4G27450	-3.46077	0.00292149
			AT5G22060	1.30056	0.00142336																	AT4G35770	-3.51308	0.031759
			AT5G48570	1.48045	0.0361615																	AT4G36040	-2.76019	0.0270685
			AT5G49910	1.83151	1.36853e-07																	AT4G36850	-2.71973	9.42292e-05
			AT5G51190	4.53005	0.0216234																	AT4G38470	-2.17431	0.000102595
			AT5G52640	2.54485	1.21574e-05																	AT4G39090	-1.24208	0.0362012
			AT5G56010	1.99303	2.59191e-07																	AT5G07440	-2.16299	1.82344e-05
			AT5G56030	2.08888	1.35655e-09																	AT5G20250	-4.35321	3.56235e-11
			AT5G57150	1.64167	0.0147617																	AT5G21170	-2.47007	6.66856e-05
			AT5G57560	3.64421	1.15349e-05																	AT5G22920	-3.26623	0.000431727
			AT5G65900	1.09412	0.0236935																	AT5G24490	-1.86893	0.0230346
			AT5G67300	1.35863	0.0484271																	AT5G41080	-3.42463	0.00812986
			ATCG00010	3.23627	1.70508e-07																	AT5G55700	-2.13646	0.00248657
			ATCG00090	1.62411	0.0345014																	AT5G57887	-2.28665	0.0104339
			ATCG00120	1.49546	0.024756																	AT5G63190	-1.22266	0.0314979
			ATCG00170	1.0966	0.00150395
			ATCG00190	1.31866	0.00317527
			ATCG00200	2.15659	0.00634668
			ATCG00300	1.41417	0.0163951
			ATCG00430	1.19136	0.0163951
			ATCG00440	1.33015	2.1023e-07
			ATCG00620	2.45519	0.0106206
			ATCG00670	1.98084	2.54598e-08
			ATCG00740	1.12913	0.00051464
			ATCG00860	23.6897	6.63189e-23
			ATMG00180	8.6191	0.0184884
			ATMG00440	38.6994	3.39607e-24
			ATMG00900	19.0744	2.23153e-16
