## Supplementary Table 2 for "Heat stress response and transposon control in plant shoot stem cells"

### Sheet: Heat_induced_TEs
54 heat induced TEs independent of geno- and tissue type.
	atg	length	family	superfamily
1	AT5TE46840	13055	ATGP10	LTR/Gypsy
2	AT5TE41395	10460	HELITRON5	RC/Helitron
3	AT3TE59480	10276	ATGP2	LTR/Gypsy
4	AT5TE40100	8353	ATLANTYS2	LTR/Gypsy
5	AT2TE11540	7914	ATGP2	LTR/Gypsy
6	AT1TE24850	7839	ATCOPIA78	LTR/Copia
7	AT5TE45060	7245	ATGP10	LTR/Gypsy
8	AT2TE15415	5988	ATGP10	LTR/Gypsy
9	AT5TE00480	5456	Unassigned	Unassigned
10	AT1TE59755	5273	ATCOPIA78	LTR/Copia
11	AT5TE15240	5001	ATCOPIA78	LTR/Copia
12	AT3TE46255	4967	ATCOPIA14	LTR/Copia
13	AT1TE12295	4956	ATCOPIA78	LTR/Copia
14	AT3TE92525	4956	ATCOPIA78	LTR/Copia
15	AT3TE54550	4934	ATCOPIA78	LTR/Copia
16	AT1TE71045	4856	ATCOPIA78	LTR/Copia
17	AT3TE59490	4800	ATGP10	LTR/Gypsy
18	AT3TE89830	4794	ATCOPIA78	LTR/Copia
19	AT1TE51360	4776	ROMANIAT5	LTR/Copia
20	AT1TE43225	4730	ROMANIAT5	LTR/Copia
21	AT5TE45055	4587	ATHILA0_I	LTR/Gypsy
22	AT4TE51005	4129	ATLANTYS3	LTR/Gypsy
23	AT3TE57565	4022	ATGP10	LTR/Gypsy
24	AT3TE51895	3562	ROMANIAT5	LTR/Copia
25	AT1TE17030	2876	Unassigned	Unassigned
26	AT3TE63065	2619	Unassigned	Unassigned
27	AT2TE14330	2350	ATHILA7	LTR/Gypsy
28	AT5TE17345	2062	ATLANTYS3	LTR/Gypsy
29	AT5TE40110	1991	ATGP10	LTR/Gypsy
30	AT5TE45080	1968	ATHILA0_I	LTR/Gypsy
31	AT5TE40105	1922	ATGP10	LTR/Gypsy
32	AT5TE45065	1769	ATHILA6A	LTR/Gypsy
33	AT2TE15385	1711	ATREP18	DNA
34	AT2TE14285	1401	ATCOPIA8A	LTR/Copia
35	AT5TE46155	1387	VANDAL20	DNA/MuDR
36	AT3TE51900	1072	ATCOPIA28	LTR/Copia
37	AT1TE71035	997	ATREP5	RC/Helitron
38	AT2TE15045	972	ATCOPIA11	LTR/Copia
39	AT2TE15150	909	ATCOPIA49	LTR/Copia
40	AT5TE45110	856	ATGP10	LTR/Gypsy
41	AT3TE57100	782	ATGP10	LTR/Gypsy
42	AT2TE14665	569	ATCOPIA15	LTR/Copia
43	AT3TE56760	545	ATDNA12T3_2	DNA
44	AT2TE14650	315	ATCOPIA53	LTR/Copia
45	AT2TE15400	312	ATHILA4B_LTR	LTR/Gypsy
46	AT5TE46835	255	ATGP10	LTR/Gypsy
47	AT2TE15035	240	ATCOPIA11	LTR/Copia
48	AT2TE15410	239	ATGP10	LTR/Gypsy
49	AT5TE45075	239	ATGP10	LTR/Gypsy
50	AT2TE14160	234	ATCOPIA50	LTR/Copia
51	AT2TE15030	208	ENDOVIR1	LTR/Copia
52	AT1TE47705	183	ATGP10	LTR/Gypsy
53	AT2TE14970	180	ATCOPIA85	LTR/Copia
54	AT1TE43220	150	META1	LTR/Copia
