## Supplementary Table 3 for "Heat stress response and transposon control in plant shoot stem cells"

### Sheet: TEs_HRE
Potential TEs containing HSF binding sites (nTCCnnGAAn)
AT1TE22850
AT1TE43740
AT1TE46265
AT1TE46575
AT1TE47280
AT1TE49300
AT1TE51040
AT1TE51910
AT1TE54480
AT2TE08110
AT2TE13335
AT2TE13950
AT2TE16530
AT2TE16800
AT2TE17625
AT2TE17725
AT2TE18410
AT2TE19535
AT2TE21295
AT2TE21730
AT2TE26855
AT3TE40530
AT3TE47230
AT3TE50375
AT3TE50570
AT3TE50630
AT3TE50760
AT3TE51460
AT3TE51535
AT3TE53690
AT3TE55025
AT3TE55275
AT3TE55485
AT3TE56680
AT3TE56755
AT3TE56950
AT3TE56960
AT3TE57200
AT3TE58120
AT3TE59605
AT3TE63540
AT4TE08445
AT4TE09480
AT4TE10335
AT4TE15030
AT4TE16900
AT4TE17240
AT4TE18315
AT4TE18365
AT4TE19030
AT4TE20745
AT5TE15240
AT5TE38675
AT5TE41135
AT5TE41250
AT5TE41355
AT5TE42015
AT5TE42135
AT5TE42710
AT5TE42855
AT5TE42965
AT5TE43255
AT5TE43260
AT5TE45005
AT5TE48190
