## Supplementary Table 4 for "Heat stress response and transposon control in plant shoot stem cells"

### Sheet: DMR_overlap
Overlaps between differentially expressed genes/TEs and differentially methylated regions
Context	Tissue	Genotype	DETs		DETs
			Up-DETs and hypo-methylation regions	Down-DETs and hyper-methylation regions	Up-DEGs and hypo-methylation regions	Down-DEGs and hyper-methylation regions
CG	IM28	wt	0	0	0	0
		poliv	4: AT4TE09480, AT5TE38675, AT3TE50760, AT5TE15240	0	2: AT3G41762, AT2G07774, AT3G41762, AT3G41762	0
		ddm1	0	0	0	0
	SC28	wt	0	0	0	0
		poliv	0	0	0	0
		ddm1	0	0	0	0
CHG	IM28	wt	0	0	0	0
		poliv	4: AT1TE46665, AT5TE42855, AT5TE44070, AT2TE22520	0	0	0
		ddm1	0	0	0	1: AT1G30820
	SC28	wt	0	0	0	0
		poliv	1: AT2TE54910	0	0	0
		ddm1	0	0	0	0
CHH	IM28	wt	0	0	0	0
		poliv	0	0	1: AT5G48570	1: AT5G20250
		ddm1	0	0	0	0
	SC28	wt	1: AT4TE08475	0	0	0
		poliv	0	0	0	0
		ddm1	0	0	0	0
Context	Tissue	Genotype	Up-DETs and hypo-methylation regions	Down-DETs and hyper-methylation regions
CG	SC7	wt	1: AT5TE41070	5: AT2TE15565, AT4TE16725, AT2TE05755, AT3TE50775, AT2TE16800
		poliv	5: AT2TE22235, AT3TE50760, AT1TE59755, AT3TE57720, AT5TE15240	6: AT2TE16800, AT1TE83640, AT1TE51615, AT4TE19755, AT5TE47755, AT2TE13950
		ddm1	4: AT1TE41735, AT1TE53995, AT5TE47395, AT5TE50920	16: AT1TE42890, AT3TE53215, AT1TE51820, AT2TE26680, AT3TE58565, AT5TE48550, AT5TE37975, AT5TE43705, AT4TE20205, AT5TE44205, AT2TE20735, AT4TE34305, AT5TE39830, AT5TE43190, AT4TE16725, AT4TE18445
CHG	SC7	wt	8: AT2TE17845, AT3TE62215, AT5TE41070, AT5TE42440, AT1TE51735, AT2TE11540, AT2TE22520, AT5TE41070	4: AT2TE17985, AT5TE46580, AT2TE21855, AT1TE49260
		poliv	8: AT2TE17845, AT3TE62215, AT5TE41070, AT5TE64600, AT2TE11540, AT4TE33660, AT4TE17360, AT5TE41070	4: AT2TE18875, AT2TE21855, AT3TE70590, AT2TE24335
		ddm1	0	9: AT5TE48550, AT1TE46780, AT3TE50605, AT3TE58565, AT4TE16060, AT5TE46165, AT1TE82695, AT2TE18240, AT5TE55355
CHH	SC7	wt	2: AT1TE24850, AT1TE71045	3: AT2TE16930, AT4TE10320, AT1TE28830
		poliv	0	2: AT4TE10320, AT4TE15255
		ddm1	0	7: AT1TE46805, AT2TE11165, AT3TE52120, AT4TE09085, AT4TE18445, AT2TE17110, AT4TE20815
